# Oncogenic Alterations, Race, and Survival in US Veterans with Metastatic Prostate Cancer Undergoing Somatic Tumor Next Generation Sequencing

**DOI:** 10.1101/2024.10.24.620071

**Authors:** Luca F. Valle, Jiannong Li, Heena Desai, Ryan Hausler, Candace Haroldsen, Monica Chatwal, Matthias Ojo, Michael J. Kelley, Timothy Rebbeck, Brent S. Rose, Matthew B. Rettig, Nicholas G. Nickols, Isla P. Garraway, Kosj Yamoah, Kara N. Maxwell

## Abstract

**Purpose:** National guidelines recommend next generation sequencing (NGS) of tumors in patients diagnosed with metastatic prostate cancer (mPCa) to identify potential actionable alterations. We sought to describe the spectrum and frequency of alterations in PCa-related genes and pathways, as well as associations with self-identified race/ethnicity, and overall survival in US Veterans.

**Patients and Methods:** This retrospective cohort study included Non-Hispanic Black (NHB) and Non-Hispanic white (NHW) Veterans with mPCa who obtained NGS through the Veterans Affairs National Precision Oncology Program. 45 genes in seven canonical or targetable mPCa pathways were evaluated in addition to TMB and MSI status. Multivariable logistic regression evaluated associations between race/ethnicity and genomic alteration frequencies. Cox proportional hazards models were used to determine associations between race/ethnicity, specific gene/pathway alteration, and overall survival.

**Results:** 5,015 Veterans with mPCa who had NGS conducted were included (1,784 NHB, 3,231 NHW). NHB Veterans were younger, had higher PSA at diagnosis, were less likely to report Agent Orange exposure, and resided in more deprived neighborhoods compared to NHW Veterans. Nine of the top ten most commonly altered genes were the same in NHB v NHW Veterans; however, the frequencies of alterations varied by race/ethnicity. NHB race/ethnicity was associated with higher odds of genomic alterations in *SPOP* (OR 1.7 [1.2-2.6]) as well as immunotherapy targets (OR 1.7 [1.1-2.7]) including MSI high status (OR 3.1 [1.1-9.4]).

Furthermore, NHB race/ethnicity was significantly associated with lower odds of genomic alterations in the AKT/PI3K pathway (OR 0.6 [0.4-0.7]), AR axis (OR 0.7 [0.5-0.9]), and tumor suppressor genes (OR 0.7 [0.5-0.8]). Cox proportional hazards modelling stratified by race/ethnicity demonstrated alterations in tumor suppressor genes including *TP53* were associated with shorter OS in both NHB (HR 1.54 [1.13-2.11] and NHW individuals (HR 1.52 [1.25-1.85]).

**Conclusion:** In the equal access VA healthcare setting, Veterans undergoing NGS for mPCa exhibited differences in alteration frequencies in both actionable and non-actionable pathways that may be associated with survival. This analysis affirms the utility of genomic testing for identifying candidates irrespective of race/ethnicity for precision oncology treatments, which could contribute to equitable outcomes in patients with mPCa.
