## Supplemental Tables for "Oncogenic Alterations, Race, and Survival in US Veterans with Metastatic Prostate Cancer Undergoing Somatic Tumor Next Generation Sequencing"

### Sheet: TableS1
Supplementary Table 1: Types of Oncogenic/Likely Oncogenic variants included in genes and targetable pathway groupings
Gene	Gene Type	ShortVariants Table - "Status" Column	"CopyNumberAlterations" Table - "CN_Type" Column	"Rearrangements" "Type" Column
AR	Oncogene	known or likely	contains "amplification"
SPOP	Tumor Suppressor	known or likely	contains "loss" or "deletion"	deletion
TMPRSS2	Oncogene	known or likely		fusion
RB1	Tumor Suppressor	known or likely	contains "loss" or "deletion"	deletion
TP53	Tumor Suppressor	known or likely	contains "loss" or "deletion"	deletion
PTEN	Tumor Suppressor	known or likely	contains "loss" or "deletion"	deletion
AKT1	Oncogene	known or likely	contains "amplification"
CDKN2A	Tumor Suppressor	known or likely	contains "loss" or "deletion"	deletion
PIK3CA	Oncogene	known or likely	contains "amplification"
MLH1	Tumor Suppressor	known or likely	contains "loss" or "deletion"	deletion
MSH2	Tumor Suppressor	known or likely	contains "loss" or "deletion"	deletion
MSH6	Tumor Suppressor	known or likely	contains "loss" or "deletion"	deletion
PMS2	Tumor Suppressor	known or likely	contains "loss" or "deletion"	deletion
MSI-High	Biomarker	"High"
CDK12	Tumor Suppressor	known or likely	contains "loss" or "deletion"	deletion
TMB-High	Biomarker	"High"
ATM	Tumor Suppressor	known or likely	contains "loss" or "deletion"	deletion
BARD1	Tumor Suppressor	known or likely	contains "loss" or "deletion"	deletion
BRCA1	Tumor Suppressor	known or likely	contains "loss" or "deletion"	deletion
BRCA2	Tumor Suppressor	known or likely	contains "loss" or "deletion"	deletion
BRIP1	Tumor Suppressor	known or likely	contains "loss" or "deletion"	deletion
CHEK1	Tumor Suppressor	known or likely	contains "loss" or "deletion"	deletion
CHEK2	Tumor Suppressor	known or likely	contains "loss" or "deletion"	deletion
FANCA	Tumor Suppressor	known or likely	contains "loss" or "deletion"	deletion
FANCL	Tumor Suppressor	known or likely	contains "loss" or "deletion"	deletion
NBN	Tumor Suppressor	known or likely	contains "loss" or "deletion"	deletion
PALB2	Tumor Suppressor	known or likely	contains "loss" or "deletion"	deletion
RAD51	Tumor Suppressor	known or likely	contains "loss" or "deletion"	deletion
RAD51B	Tumor Suppressor	known or likely	contains "loss" or "deletion"	deletion
RAD51C	Tumor Suppressor	known or likely	contains "loss" or "deletion"	deletion
RAD51D	Tumor Suppressor	known or likely	contains "loss" or "deletion"	deletion
RAD54L	Tumor Suppressor	known or likely	contains "loss" or "deletion"	deletion
FGFR2	Oncogene	known or likely	contains "amplification"	fusion
FGFR3	Oncogene	known or likely		fusion
NTRK1	Oncogene	known or likely		fusion
NTRK2	Oncogene	known or likely
NTRK3	Oncogene	known or likely		fusion
ABL1	Oncogene	known or likely	contains "amplification"	fusion
ALK	Oncogene	known or likely	contains "amplification"	fusion
BRAF	Oncogene	known or likely	contains "amplification"
EGFR	Oncogene	known or likely	contains "amplification"	fusion
ERBB2	Oncogene	known or likely	contains "amplification"
IDH1	Oncogene	known or likely
KIT	Oncogene	known or likely	contains "amplification"
PDGFRA	Oncogene	known or likely	contains "amplification"	fusion
RET	Oncogene	known or likely		fusion
ROS1	Oncogene	known or likely	contains "amplification"	fusion
NOTE:
SNP_Indels are found in "ShortVariants" table
CNV amplificaitons and deletions are found in "CopyNumberAlterations
Rearrangements fusions and deletions are found in "Rearrangements" table
MSI and Tumor Mutation Burden are found in "Alteration" table

### Sheet: TableS2
Supplementary Table 2: Genes involved in studied pathways
AR Axis	Tumor Suppressors	PI3K/AKT Pathway	MMR DNA Repair Pathway	Immunotherapy Targets	HR DNA Repair Pathway	“Other” Targets	Prostate Specific PARP Inhibitor Tagets
AR	RB1	PTEN	MLH1	MLH1	ATM	FGFR2	ATM
SPOP	TP53	AKT1	MSH2	MSH2	BARD1	FGFR3	BARD1
TMPRSS2	PTEN	CDKN2A	MSH6	MSH6	BRCA1	NTRK1	BRCA1
		PIK3CA	PMS2	PMS2	BRCA2	NTRK2	BRCA2
			MSI-High	MSI-High	BRIP1	NTRK3	BRIP1
				CDK12	CHEK1	ABL1	CHEK1
				TMB-High	CHEK2	ALK	CHEK2
					FANCA	BRAF	FANCL
					FANCL	EGFR	PALB2
					NBN	ERBB2	RAD51B
					PALB2	IDH1	RAD51C
					RAD51	KIT	RAD51D
					RAD51B	PDGFRA	RAD54L
					RAD51C	RET	CDK12
					RAD51D	ROS1
					RAD54L

### Sheet: TableS3
Supplementary Table 3: Patient and Disease Characteristics of Self-identified non-Hispanic Black (NHB) and non-Hispanic White (NHW) Patients with Metastatic Prostate Cancer in Relation to Time of NGS Specimen Collection
	Entire Cohort (n = 5,015)		Non-Hispanic Black (n = 1,784)		Non-Hispanic White (n = 3,231)		p
Patient and Disease Characteristics Related to NGS Testing	n=5015		n=1784		n=3231
Treatments started prior to NGS specimen collection
ADT/orchiectomy	2225	0.44	794	0.45	1431	0.44	>0.9
ARSI	2465	0.49	880	0.49	1585	0.49	0.9
Platinum	53	0.011	22	0.012	31	0.01	0.4
Taxane	437	0.087	168	0.094	269	0.083	0.2
PARP-I	7	0.001	2	0.001	5	0.002	>0.9
Sipileucal-T	6	0.001	3	0.002	3	<0.1%	0.8
Radium	38	0.008	6	0.003	32	0.01	0.017
Treatments started after NGS specimen collection
ADT/orchiectomy	2577	0.51	948	0.53	1629	0.5	0.069
ARSI	3272	0.65	1160	0.65	2112	0.65	0.8
Platinum	275	0.055	103	0.058	172	0.053	0.5
Taxane	1229	0.25	462	0.26	767	0.24	0.10
PARP-I	328	0.065	95	0.053	233	0.072	0.012
Sipileucal-T	6	0.001	1	<0.1%	5	0.002	0.6
Radium	45	0.009	15	0.008	30	0.009	0.9
Disease State at NGS specimen collection							0.5
CRPC	1545	0.308076	549	0.307735	996	0.308264
CSPC	1676	0.334197	579	0.324552	1097	0.339523
Unknown	1794	0.357727	656	0.367713	1138	0.352213
Age at NGS specimen collection							<0.001
Mean (SD)	72.52	8.54	70.19	8.8	73.81	8.11
Median (IQR)	73	(67,78)	70	(64,76)	74	(69,78)
Minimum,Maximum	46	102	46	100	48	102
Time from Diagnosis to NGS specimen collection							0.082
Mean (SD)	55.5	76.79	58.06	78.07	54.09	76.05
Median (IQR)	7.84	0.00,98.41	8.52	0.00,107.15	7.67	0.00,93.36
Tissue Type Used for NGS							0.005
Bone	176	0.0350947	50	0.0280269	126	0.0389972
Plasma	1644	0.327817	629	0.352578	1015	0.314144
Liver	95	0.0189432	37	0.0207399	58	0.0179511
Lung	70	0.0139581	23	0.0128924	47	0.0145466
Lymph Node/Soft Tissue	670	0.133599	206	0.115471	464	0.143609
Prostate	2359	0.470389	838	0.469731	1521	0.470752
Unknown	1	0.000199402	1	0.000560538	0	0
Histology of NGS specimen	`						0.2
Adenocarcinoma	3103	0.907575	1081	0.913779	2022	0.904293
Carcinoma	237	0.0693185	73	0.0617075	164	0.0733453
Neuroendocrine	19	0.00555718	5	0.00422654	14	0.00626118
Small Cell	19	0.00555718	9	0.00760778	10	0.00447227
Other	41	0.0119918	15	0.0126796	26	0.0116279
Tumor Purity (applies to tissue samples only)							0.4
Mean (SD)	50.29	22.26	49.86	23.23	50.51	21.75
Median (25%,75%)	50.1	(30.7,67.5)	50	(30.0,68.6)	50.3	(32.6,67.3)
Minimum, Maximum	4.7	99.9	4.7	99.9	5.2	99.9

### Sheet: TableS4
Supplementary Table 4: Oncogenic alteration rates in all tests in non-Hispanic Black (NHB) versus non-Hispanic White (NHW) patients with mPCa
Gene based analyis	Non-Hispanic White n=3231 (%)	Non-Hispanic Black n=1784 (%)	NHB-NHW (%)	Adjusted p-value
ABL1	12 (0.4%)	<11 (<0.6%)	-0.1	1
AKT1	60 (1.9%)	38 (2.1%)	0.2	0.7452
ALK	11 (0.3%)	<11 (<0.6%)	-0.1	0.6384
AR	432 (13%)	243 (14%)	1	0.9276
ATM	260 (8.0%)	128 (7.2%)	-0.8	0.5717
BARD1	<11 (<0.3%)	<11 (<0.6%)	0.3	0.1039
BRAF	99 (3.1%)	77 (4.3%)	1.2	0.0862
BRCA1	31 (1.0%)	14 (0.8%)	-0.2	0.8252
BRCA2	212 (6.6%)	85 (4.8%)	-1.8	0.0441
BRIP1	16 (0.5%)	<11 (<0.6%)	-0.2	0.6294
CDK12	144 (4.5%)	115 (6.4%)	1.9	0.018
CDKN2A	75 (2.3%)	18 (1.0%)	-1.3	0.0087
CHEK1	<11 (<0.3%)	<11 (<0.6%)	0.1	0.8282
CHEK2	169 (5.2%)	47 (2.6%)	-2.6	0.0001
EGFR	29 (0.9%)	20 (1.1%)	0.2	0.669
ERBB2	40 (1.2%)	17 (1.0%)	-0.2	0.6384
FANCA	19 (0.6%)	<11 (<0.6%)	-0.2	0.6384
FANCL	<11 (<0.3%)	<11 (<0.6%)	0.1	0.8252
FGFR2	<11 (<0.3%)	<11 (<0.6%)	-0.2	0.1581
FGFR3	<11 (<0.3%)	<11 (<0.6%)	0.2	0.1581
IDH1	13 (0.4%)	<11 (<0.6%)	0	1
KIT	<11 (<0.3%)	<11 (<0.6%)	0.2	0.3884
MLH1	11 (0.3%)	<11 (<0.6%)	0	1
MSH2	33 (1.0%)	33 (1.8%)	0.8	0.0747
MSH6	37 (1.1%)	23 (1.3%)	0.2	0.8252
NBN	12 (0.4%)	12 (0.7%)	0.3	0.332
NTRK1	<11 (<0.3%)	<11 (<0.6%)	0	1
NTRK2	<11 (<0.3%)	<11 (<0.6%)	0	0.7698
NTRK3	<11 (<0.3%)	<11 (<0.6%)	-0.1	0.5717
PALB2	22 (0.7%)	<11 (<0.6%)	-0.3	0.6237
PDGFRA	<11 (<0.3%)	<11 (<0.6%)	0.3	0.8951
PIK3CA	209 (6.5%)	80 (4.5%)	-2	0.0187
PMS2	11 (0.3%)	19 (1.1%)	0.8	0.0187
PTEN	747 (23%)	254 (14%)	-9	0
RAD51	<11 (<0.3%)	<11 (<0.6%)	0.2	0.3884
RAD51B	<11 (<0.3%)	<11 (<0.6%)	0.2	0.8252
RAD51C	<11 (<0.3%)	<11 (<0.6%)	0.2	0.5215
RAD51D	<11 (<0.3%)	<11 (<0.6%)	-0.1	0.8252
RAD54L	<11 (<0.3%)	<11 (<0.6%)	0.2	0.6384
RB1	120 (3.7%)	50 (2.8%)	-0.9	0.2675
RET	<11 (<0.3%)	13 (0.7%)	0.4	0.0862
ROS1	<11 (<0.3%)	<11 (<0.6%)	0	1
SPOP	287 (8.9%)	210 (12%)	3.1	0.0103
TMPRSS2	893 (28%)	225 (13%)	-15	0
TP53	1,223 (38%)	519 (29%)	-9	0
Pathway-based analysis	Non-Hispanic White n=3231 (%)	Non-Hispanic Black n=1784 (%)	% B - W	Adjusted p-value
AKT/PI3K Pathway	965 (30%)	355 (20%)	-10	0
AR Axis	1,429 (44%)	616 (35%)	-9	0
DNA Repair Genes	709 (22%)	304 (17%)	-5	0.0001
Prostate Cancer-Specific PARPi Targets	802 (25%)	394 (22%)	-3	0.0335
Immunotherapy Targets	232 (7.2%)	195 (11%)	3.8	0
Mismatch Repair Deficiency	96 (3.0%)	82 (4.6%)	1.6	0.0053
Other targeted therapy	236 (7.3%)	155 (8.7%)	1.4	0.088
Tumor suppressor genes	1,665 (52%)	682 (38%)	-14	0
Microsatellite Status	Non-Hispanic White n=1991 (%)	Non-Hispanic Black n=1032 (%)	% B - W	Adjusted p-value
MSI-High Status	53 (2.7%)	41 (4.7%)	2	0.029
TMB status	Non-Hispanic White n=3057 (%)	Non-Hispanic Black n=1683 (%)	% B - W	Adjusted p-value
# with TMB-High Status	47 (1.5%)	37 (2.1%)	0.6	0.2675
(1) Rest of genes have <11 samples with alterations

### Sheet: TableS5
Supplementary Table 5: Oncogenic alteration rates in primary prostate versus metastasis and liquid biopsies in patients with mPCa
Gene-Based analysis	Primary n=2539 (%)	Metastasis n=1011 (%)	Adjusted p-value Metastasis vs Primary	Liquid n=1644 (%)	Adjusted p-value Liquid vs Primary
ABL1	<11 (<0.4%)	<11 (<1%)	0.4999	<11 (<0.7%)	0.7681
AKT1	44 (1.9%)	36 (3.6%)	0.0336	18 (1.1%)	0.1767
ALK	<11 (<0.4%)	<11 (<1%)	0.5831	<11 (<0.7%)	0.9214
AR	37 (1.6%)	225 (22%)	0	413 (25%)	0
ATM	110 (4.7%)	58 (5.7%)	0.4999	220 (13%)	0
BARD1	<11 (<0.4%)	<11 (<1%)	0.5624	<11 (<0.7%)	0.9197
BRAF	91 (3.9%)	41 (4.1%)	0.9549	44 (2.7%)	0.1379
BRCA1	18 (0.8%)	11 (1.1%)	0.7227	16 (1.0%)	0.7402
BRCA2	135 (5.7%)	74 (7.3%)	0.2703	88 (5.4%)	0.8157
BRIP1	<11 (<0.4%)	<11 (<1%)	1	12 (0.7%)	0.0925
CDK12	139 (5.9%)	64 (6.3%)	0.9111	56 (3.4%)	0.0013
CDKN2A	48 (2.0%)	34 (3.4%)	0.1438	11 (0.7%)	0.0013
CHEK1	<11 (<0.4%)	<11 (<1%)	1	<11 (<0.7%)	0.462
CHEK2	30 (1.3%)	18 (1.8%)	0.5686	168 (10%)	0
EGFR	13 (0.6%)	16 (1.6%)	0.045	20 (1.2%)	0.0925
ERBB2	29 (1.2%)	22 (2.2%)	0.2126	<11 (<0.7%)	0.0113
FANCA	15 (0.6%)	<11 (<1%)	0.9735	<11 (<0.7%)	0.4958
FANCL	<11 (<0.4%)	<11 (<1%)	1	<11 (<0.7%)	1
FGFR2	<11 (<0.4%)	<11 (<1%)	0.2703	<11 (<0.7%)	0.3722
FGFR3	<11 (<0.4%)	<11 (<1%)	0.5831	<11 (<0.7%)	0.0925
IDH1	<11 (<0.4%)	<11 (<1%)	0.5831	<11 (<0.7%)	0.3831
KIT	<11 (<0.4%)	<11 (<1%)	0.9308	<11 (<0.7%)	1
MLH1	<11 (<0.4%)	<11 (<1%)	1	<11 (<0.7%)	0.4911
MSH2	26 (1.1%)	27 (2.7%)	0.0126	13 (0.8%)	0.6483
MSH6	29 (1.2%)	15 (1.5%)	0.9111	16 (1.0%)	0.7681
NBN	<11 (<0.4%)	<11 (<1%)	0.4865	<11 (<0.7%)	0.54
NTRK1	<11 (<0.4%)	<11 (<1%)	1	<11 (<0.7%)	1
NTRK2	<11 (<0.4%)	<11 (<1%)	1	<11 (<0.7%)	1
NTRK3	<11 (<0.4%)	<11 (<1%)	0.8562	<11 (<0.7%)	0.7681
PALB2	17 (0.7%)	<11 (<1%)	0.2703	11 (0.7%)	1
PDGFRA	<11 (<0.4%)	<11 (<1%)	0.9308	<11 (<0.7%)	0.7681
PIK3CA	157 (6.7%)	71 (7.0%)	0.9308	60 (3.6%)	0.0001
PMS2	15 (0.6%)	10 (1.0%)	0.5686	<11 (<0.7%)	0.3728
PTEN	503 (21%)	311 (31%)	0	186 (11%)	0
RAD51	<11 (<0.4%)	<11 (<1%)	0.9111	<11 (<0.7%)	0.4976
RAD51B	<11 (<0.4%)	<11 (<1%)	0.9308	<11 (<0.7%)	0.2043
RAD51C	<11 (<0.4%)	<11 (<1%)	0.9111	<11 (<0.7%)	1
RAD51D	<11 (<0.4%)	<11 (<1%)	0.2703	<11 (<0.7%)	1
RAD54L	<11 (<0.4%)	<11 (<1%)	1	<11 (<0.7%)	0.3722
RB1	45 (1.9%)	62 (6.1%)	0	63 (3.8%)	0.0013
RET	<11 (<0.4%)	<11 (<1%)	0.8873	<11 (<0.7%)	0.54
ROS1	<11 (<0.4%)	<11 (<1%)	1	<11 (<0.7%)	1
SPOP	301 (13%)	112 (11%)	0.4999	84 (5.1%)	0
TMPRSS2	688 (29%)	274 (27%)	0.5353	156 (9.5%)	0
TP53	708 (30%)	376 (37%)	0.0007	657 (40%)	0
Pathway-based analysis	Primary n=2539 (%)	Metastasis n=1011 (%)	Adjusted p-value Metastasis vs Primary	Liquid n=1644 (%)	Adjusted p-value Liquid vs Primary
AKT/PI3K Pathway	687 (29%)	383 (38%)	0	249 (15%)	0
AR Axis	1,002 (42%)	514 (51%)	0	529 (32%)	0
DNA Repair Genes	344 (15%)	184 (18%)	0.011	485 (30%)	0
Prostate Cancer-Specific PARPi Targets	447 (19%)	235 (23%)	0.008	514 (31%)	0
Immunotherapy Targets	212 (9.0%)	117 (12%)	0.0226	98 (6.0%)	0.0006
Mismatch Repair Deficiency	80 (3.4%)	54 (5.3%)	0.011	44 (2.7%)	0.304
Other targeted therapy	173 (7.3%)	105 (10%)	0.008	113 (6.9%)	0.6179
Tumor suppressor genes	1,048 (44%)	553 (55%)	0	745 (45%)	0.583008
Microsatellite Status	Primary n=1988 (%)	Metastasis n=932 (%)	Adjusted p-value Metastasis vs Primary	Liquid n=102 (%)	Adjusted p-value Liquid vs Primary
MSI-High Status	42 (2.3%)	31 (3.5%)	0.2703	21 (21%)	0
TMB status	Primary n=2133 (%)	Metastasis n=970 (%)	Adjusted p-value Metastasis vs Primary	Liquid n=1636 (%)	Adjusted p-value Liquid vs Primary
TMB-High Status	33 (1.4%)	27 (2.7%)	0.0877	24 (1.5%)	1
(1) Rest of genes have <11 samples with alterations

### Sheet: TableS6
Supplementary Table 6: Oncogenic alteration rates in non-Hispanic Black (NHB) versus non-Hispanic White (NHW) patients with mPCa stratified by tissue type tested
Gene-Based analysis	Non-Hispanic Black, Primary, n=838	Non-Hispanic White, Primary, n=1,521	Adjusted p-value	Non-Hispanic Black, Metastasis, n=316	Non-Hispanic White, Metastasis, n=695	Adjusted p-value	Non-Hispanic Black, Plasma, n=629	Non-Hispanic White, Plasma, n=1,015	Adjusted p-value
AR	14 (1.7%)	23 (1.5%)	1	68 (22%)	157 (23%)	1	161 (26%)	252 (25%)	1
BRCA2	36 (4.3%)	99 (6.5%)	0.1007	18 (5.7%)	56 (8.1%)	0.8334	31 (4.9%)	57 (5.6%)	0.9318
CDK12	67 (8.0%)	72 (4.7%)	0.0121	23 (7.3%)	41 (5.9%)	1	25 (4.0%)	31 (3.1%)	0.8769
CDKN2A	12 (1.4%)	36 (2.4%)	0.3858	<11 (<3.5%)	28 (4.0%)	0.5696	<11 (<1.7%)	11 (1.1%)	0.0839
CHEK2	<11 (<1.3%)	27 (1.8%)	0.0157	<11 (<3.5%)	16 (2.3%)	0.5696	42 (6.7%)	126 (12%)	0.0036
PIK3CA	39 (4.7%)	118 (7.8%)	0.0157	20 (6.3%)	51 (7.3%)	1	20 (3.2%)	40 (3.9%)	0.8851
PMS2	13 (1.6%)	<11 (<0.7%)	0.0006	<11 (<3.5%)	<11 (<1.6%)	1	<11 (<1.7%)	<11 (<1.1%)	1
PTEN	113 (13%)	390 (26%)	0	69 (22%)	242 (35%)	0.0006	71 (11%)	115 (11%)	1
SPOP	138 (16%)	163 (11%)	0.0006	34 (11%)	78 (11%)	1	38 (6.0%)	46 (4.5%)	0.8769
TMPRSS2	146 (17%)	542 (36%)	0	45 (14%)	229 (33%)	0	34 (5.4%)	122 (12%)	0.0003
TP53	205 (24%)	503 (33%)	0.0002	97 (31%)	279 (40%)	0.0629	216 (34%)	441 (43%)	0.0044
Pathway-based analysis	Non-Hispanic Black, Primary, n=838	Non-Hispanic White, Primary, n=1,521	Adjusted p-value	Non-Hispanic Black, Metastasis, n=316	Non-Hispanic White, Metastasis, n=695	Adjusted p-value	Non-Hispanic Black, Plasma, n=629	Non-Hispanic White, Plasma, n=1,015	Adjusted p-value
AKT/PI3K Pathway	171 (20%)	516 (34%)	0	94 (30%)	289 (42%)	0.0009	89 (14%)	160 (16%)	0.5961
AR Axis	295 (35%)	707 (46%)	0	126 (40%)	388 (56%)	0	195 (31%)	334 (33%)	0.5961
DNA Repair Genes	95 (11%)	249 (16%)	0.0011	54 (17%)	130 (19%)	0.6833	155 (25%)	330 (33%)	0.0055
Prostate Cancer-Specific PARPi Targets	151 (18%)	296 (19%)	0.4106	72 (23%)	163 (23%)	0.872443	171 (27%)	343 (34%)	0.014
Immunotherapy Targets	109 (13%)	103 (6.8%)	0	40 (13%)	77 (11%)	0.6833	46 (7.3%)	52 (5.1%)	0.1717
Mismatch Repair Deficiency	44 (5.3%)	36 (2.4%)	0.0004	19 (6.0%)	35 (5.0%)	0.6833	19 (3.0%)	25 (2.5%)	0.6067
Other targeted therapy	84 (10%)	89 (5.9%)	0.0004	30 (9.5%)	75 (11%)	0.6833	41 (6.5%)	72 (7.1%)	0.6892
Tumor suppressor genes	284 (34%)	764 (50%)	0	142 (45%)	411 (59%)	0.0001	255 (41%)	490 (48%)	0.0089
Microsatellite Status	Non-Hispanic Black, Primary, n=696	Non-Hispanic White, Primary, n=1,292	Adjusted p-value	Non-Hispanic Black, Metastasis, n=292	Non-Hispanic White, Metastasis, n=640	Adjusted p-value	Non-Hispanic Black, Plasma, n=43	Non-Hispanic White, Plasma, n=59	Adjusted p-value
MSI-High Status	20 (3.5%)	22 (1.7%)	0.1007	13 (5.0%)	18 (2.8%)	0.5696	<11 (<25.6%)	13 (22%)	1
TMB status	Non-Hispanic Black, Primary, n=748	Non-Hispanic White, Primary, n=1,385	Adjusted p-value	Non-Hispanic Black, Metastasis, n=305	Non-Hispanic White, Metastasis, n=665	Adjusted p-value	Non-Hispanic Black, Plasma, n=629	Non-Hispanic White, Plasma, n=1,007	Adjusted p-value
TMB-High Status	16 (1.9%)	17 (1.1%)	0.3929	9 (2.8%)	18 (2.6%)	1	12 (1.9%)	12 (1.2%)	0.8769

### Sheet: TableS7
Supplementary Table 7: Association of race with alterations in targetable alterations and pathways
	All Samples(1)		Primary Tissues(2)		Metastatic Tissues(2)		Plasma(2)
Gene or Pathway	OR (95% CI)	p-value	OR (95% CI)	p-value	OR (95% CI)	p-value	OR (95% CI)	p-value
AR Axis	0.7 ( 0.5 , 0.9 )	0.0012	0.5 ( 0.3 , 0.7 )	< 0.0001	0.6 ( 0.3 , 1.1 )	0.0721	1.2 ( 0.8 , 1.8 )	0.423
TMPRSS2	0.3 ( 0.2 , 0.4 )	< 0.0001	0.2 ( 0.1 , 0.3 )	< 0.0001	0.1 ( 0.1 , 0.3 )	< 0.0001	0.5 ( 0.2 , 1.1 )	0.101
SPOP	1.7 ( 1.2 , 2.6 )	0.0059	1.7 ( 1.0 , 2.8 )	0.034	1.3 ( 0.4 , 3.5 )	0.6673	3.4 ( 1.2 , 9.5 )	0.0183
Tumor Suppressor Genes	0.7 ( 0.5 , 0.8 )	4e-04	0.5 ( 0.4 , 0.7 )	2e-04	0.6 ( 0.3 , 1.0 )	0.0712	1.0 ( 0.7 , 1.4 )	0.8225
TP53	0.7 ( 0.6 , 0.9 )	0.0132	0.8 ( 0.5 , 1.1 )	0.2182	0.3 ( 0.2 , 0.7 )	0.0029	0.9 ( 0.6 , 1.3 )	0.5102
PTEN	0.5 ( 0.4 , 0.7 )	< 0.0001	0.4 ( 0.2 , 0.6 )	< 0.0001	0.6 ( 0.3 , 1.2 )	0.1759	0.9 ( 0.5 , 1.7 )	0.7745
Immunotherapy Targets	1.7 ( 1.1 , 2.5 )	0.018	2.1 ( 1.2 , 3.9 )	0.0119	1.4 ( 0.5 , 3.7 )	0.4512	0.9 ( 0.3 , 2.6 )	0.9158
MSI High Status	3.1 ( 1.1 , 9.4 )	0.0348	3.5 ( 0.6 , 21.8 )	0.1507	1.3 ( 0.1 , 16.5 )	0.8524	Not Reportable	N/A
Mismatch Repair Pathway	1.8 ( 1.0 , 3.4 )	0.063	3.9 ( 1.4 , 12.3 )	0.0144	0.9 ( 0.2 , 3.9 )	0.9372	1.2 ( 0.3 , 4.4 )	0.8264
CDK12	1.6 ( 0.9 , 2.7 )	0.0891	Not Reportable	N/A	2.1 ( 0.6 , 7.2 )	0.2505	0.4 ( 0.1 , 1.8 )	0.2594
PMS2	8.6 ( 1.0 , 133.5 )	0.0725	Not Reportable	N/A	Not Reportable	N/A	Not Reportable	N/A
AKT/PI3K Pathway	0.6 ( 0.4 , 0.7 )	< 0.0001	0.5 ( 0.3 , 0.7 )	1e-04	0.7 ( 0.4 , 1.3 )	0.2199	0.7 ( 0.4 , 1.3 )	0.2979
CDKN2A	0.7 ( 0.2 , 1.7 )	0.4421	1.2 ( 0.3 , 4.5 )	0.7928	0.5 ( 0.1 , 3.0 )	0.5219	Not Reportable	N/A
PIK3CA	0.7 ( 0.4 , 1.2 )	0.2087	0.7 ( 0.3 , 1.4 )	0.2751	0.6 ( 0.2 , 1.9 )	0.4502	0.6 ( 0.2 , 1.9 )	0.4236
DNA Repair Genes	0.7 ( 0.5 , 0.9 )	0.0069	0.5 ( 0.3 , 0.9 )	0.0215	0.5 ( 0.2 , 1.1 )	0.0963	0.8 ( 0.5 , 1.2 )	0.3375
Prostate Cancer-Specific PARPi Targets	0.8 ( 0.6 , 1.1 )	0.2098	0.8 ( 0.5 , 1.3 )	0.4507	0.8 ( 0.4 , 1.7 )	0.586	0.8 ( 0.5 , 1.2 )	0.2992
BRCA2	0.8 ( 0.5 , 1.2 )	0.2755	1.1 ( 0.5 , 2.4 )	0.8471	0.3 ( 0.1 , 1.1 )	0.1079	0.8 ( 0.3 , 1.8 )	0.549
CHEK2	0.5 ( 0.3 , 1.0 )	0.0446	0.4 ( 0.0 , 2.0 )	0.2957	37.6 ( 0 , NA )	0.5995	Not Reportable	N/A
(1) Multivariable logistic regression analysis adjusted for sample type, age at diagnosis, age at sample collection, de novo metastatic status, disease state, PSA at diagnosis, Gleason grade, military exposures, pathological diagnosis, CCI, ADI, smoking and marital status
(2) Multivariable logistic regression analysis adjusted for age of dx, age of sample collection, de novo metastatic status, disease state, PSA at dx, grade,military exposures, pathological diagnosis, CCI, ADI, smoking and marital status
Reference is NHW patients

### Sheet: TableS8
Supplementary Table 8: Association of overall survival with oncogenic alterations in individual genes and pathways
	Non-Hispanic White		Non-Hispanic Black
Gene or Pathway	HR (95% CI)	p-value	HR (95% CI)	p-value
AR Axis	1.28 (1.05, 1.56)	0.01566	1.33 (0.96, 1.85)	0.08246
TMPRSS2	1.06 (0.86, 1.31)	0.59685	0.87 (0.51, 1.47)	0.59809
SPOP	0.80 (0.54, 1.18)	0.25717	0.94 (0.53, 1.66)	0.82978
Tumor Suppressor Genes	1.52 (1.25, 1.85)	< 0.001	1.54 (1.13, 2.11)	0.00645
TP53	1.61 (1.33, 1.95)	< 0.001	2.03 (1.46, 2.82)	< 0.001
PTEN	1.15 (0.93, 1.43)	0.20399	1.14 (0.74, 1.77)	0.5443
Immunotherapy Targets	1.44 (1.02, 2.02)	0.03694	1.53 (0.91, 2.59)	0.10842
MSI High Status	3.55 (1.67, 7.55)	< 0.001	2.26 (0.70, 7.30)	0.17247
Mismatch Repair Deficiency	2.15 (1.31, 3.53)	0.00260	1.12 (0.53, 2.37)	0.76187
CDK12	1.08 (0.69, 1.68)	0.73917	2.04 (1.13, 3.67)	0.01801
PMS2	0.82 (0.11, 6.35)	0.8532	Not Reportable	N/A
AKT/PI3K Pathway	1.13 (0.92, 1.39)	0.24568	1.02 (0.68, 1.54)	0.90676
CDKN2A	0.71 (0.35, 1.42)	0.33415	0.97 (0.28, 3.38)	0.96077
PIK3CA	1.20 (0.84, 1.70)	0.32234	1.03 (0.51, 2.09)	0.9289
DNA Repair Genes	1.04 (0.82, 1.31)	0.75909	0.88 (0.57, 1.36)	0.55366
Prostate Cancer-Specific PARPi Targets	1.05 (0.85, 1.31)	0.63386	1.17 (0.80, 1.71)	0.43277
BRCA2	1.22 (0.87, 1.71)	0.24309	1.81 (0.98, 3.34)	0.05847
CHEK2	0.82 (0.50, 1.33)	0.41467	0.50 (0.19, 1.34)	0.17059
